# Controlled irrigation suppresses methane emissions by reshaping the rhizosphere microbiomes in rice

**DOI:** 10.1101/2024.12.06.627118

**Authors:** Kenny J.X. Lau, Ali Ma, Chen Bin, Thankaraj Maria Shibu, Srinivasan Ramachandran, Naweed I. Naqvi

## Abstract

The rhizosphere microbiomes of rice plants under conventional flood irrigation consist of highly complex consortia of microorganisms and in particular methanogens purportedly associated with methane emissions therein. Controlled irrigation has been proposed as a cultivation method of choice over continuous flooding to reduce water and fertilizer usage in an aerobic environment. However, a systemic understanding of the assembly and function of microbiota in the rhizosphere under drip and flood irrigation remains unclear. Using empirical analyses, we report a significant reduction in methane emissions in controlled irrigation compared to the flooded environment. Genotypic or varietal differences did not influence such methane emissions under conventional flooded cultivation of rice. Using metagenomic sequencing and computational analyses, we provide a deeper understanding of how drip irrigation or continuous flooding affect the root-associated microbiomes in rice. Rhizosphere soil from two different rice varieties, Huanghuazhan and Temasek rice, grown under drip or flood conditions in a greenhouse was collected over 2 months post-transplantation for metagenomic analysis. Our results reveal that drip irrigation favours microbes involved in the nitrifying-denitrifying processes while continuous flooding enriches for methanotrophs and methanogenic archaea. Syntrophic microbiomes associated with methanogenesis were significantly reduced in drip irrigation. Several keystone taxa were evident in the co-occurrence network model related to methanogenic, methanotrophic, nitrifying, sulphur-oxidising and sulphur-reducing activities. Lastly, oxygen availability and redox potential were identified as key drivers that reshape rhizosphere microbiota and the associated metabolic functional differences observed between the two irrigation regimes leading up to the microbial mitigation of climate impact.

**IMPORTANCE:** Unlike previous studies in alternate wet-dry irrigation systems, this study characterised the rice microbiomes in a controlled drip irrigation settings where water levels were maintained at low levels and soil remained unflooded throughout the entire season in a greenhouse. A reduction of more than 90% in methane emissions was observed with drip irrigation compared to flood irrigation. Significant correlation was found between levels of methane emitted and *mcrA* gene copies detected with a Pearson correlation coefficient R of 0.77 and p-value of 2.3e-10. Methanogens are highly abundant in continuous flooded rice soil and are significantly reduced in drip-irrigated soil. Metagenomic profiling indicates that the shifts in microbial diversity under drip irrigation favour nitrifying microorganisms and is likely influenced by increased oxygen availability due to higher soil redox potential.
