## Supplementary Data file for "Controlled irrigation suppresses methane emissions by reshaping the rhizosphere microbiomes in rice"

### Sheet: significant_results
feature	metadata	value	coef	stderr	N	N.not.0	pval	qval
Methanothrix	Irrigation	Flood	4.4663	0.133498	8	8	4.7464193996756e-08	0.000122458
Nitrosomonas	Irrigation	Flood	3.16672	0.115021	8	8	1.51819697270901e-07	0.000157007
Dongia	Irrigation	Drip	-1.59834	0.0620117	8	8	2.2484354488617e-07	0.000157007
Thermomonospora	Irrigation	Flood	3.09497	0.12169	8	8	2.43420975560256e-07	0.000157007
Alcanivorax	Irrigation	Drip	-1.95352	0.0868203	8	8	5.04305066697396e-07	0.000260221
Flavobacterium	Irrigation	Drip	-3.99528	0.183919	8	8	6.2141227323656e-07	0.000267207
Povalibacter	Irrigation	Drip	-2.18614	0.1142	8	8	1.31434451652677e-06	0.00048443
Enhydrobacter	Irrigation	Drip	-1.74048	0.0952655	8	8	1.73215091163876e-06	0.00049655
Fimbriiglobus	Irrigation	Flood	2.30241	0.124324	8	8	1.5986760465156e-06	0.00049655
Methanocella	Irrigation	Flood	4.96168	0.283933	8	8	2.25236994547224e-06	0.000581111
Methanosarcina	Irrigation	Flood	4.80443	0.300055	8	8	3.76945961110051e-06	0.000810434
Marivirga	Irrigation	Drip	-2.55153	0.157694	8	8	3.54438374575244e-06	0.000810434
Vineibacter	Irrigation	Drip	-1.78674	0.119236	8	8	5.56287322127068e-06	0.00102516
Dokdonella	Irrigation	Drip	-1.76595	0.117588	8	8	5.4910935710311e-06	0.00102516
Rhodospirillum	Irrigation	Drip	-1.82122	0.127351	8	8	7.31420025465788e-06	0.00125804
Methanobacterium	Irrigation	Flood	4.46169	0.333201	8	8	1.07399751780296e-05	0.0015394
Permianibacter	Irrigation	Drip	-3.45128	0.257728	8	8	1.07361551567498e-05	0.0015394
Thiobacillus	Irrigation	Flood	1.65244	0.123186	8	8	1.06291642103706e-05	0.0015394
Dactylosporangium	Irrigation	Flood	2.95905	0.226211	8	8	1.23075852138425e-05	0.00162401
Saccharopolyspora	Irrigation	Flood	2.43253	0.187277	8	8	1.28233628336957e-05	0.00162401
Alkaliflexus	Irrigation	Flood	4.70797	0.364356	8	5	1.32187048498454e-05	0.00162401
Rhizocola	Irrigation	Flood	2.4647	0.192848	8	8	1.40884692247008e-05	0.00165219
Candidatus.Nitrosotenuis	Irrigation	Drip	-5.92211	0.467144	8	8	1.47687261351685e-05	0.00165667
Micractinium	Irrigation	Flood	5.82536	0.469455	8	5	1.67237557681028e-05	0.0017978
Burkholderia	Irrigation	Drip	-0.829531	0.0687375	8	8	1.96527577706716e-05	0.00194729
Terrabacter	Irrigation	Flood	1.98203	0.16631	8	8	2.11333438590757e-05	0.00194729
Niastella	Irrigation	Flood	2.2273	0.18649	8	8	2.08723702283701e-05	0.00194729
Isosphaera	Irrigation	Drip	1.53394	0.127535	8	8	2.00394218338683e-05	0.00194729
Bryopsis	Irrigation	Flood	4.14333	0.351469	8	5	2.2506874921189e-05	0.00200234
Demequina	Irrigation	Flood	2.84755	0.243761	8	8	2.372363965079e-05	0.00204023
Intrasporangium	Irrigation	Flood	1.88452	0.165563	8	8	2.75571119323757e-05	0.00205784
Aggregatilinea	Irrigation	Flood	2.75649	0.242101	8	8	2.75132221323549e-05	0.00205784
Syntrophus	Irrigation	Flood	2.25209	0.1983	8	8	2.79164595874725e-05	0.00205784
Levilinea	Irrigation	Flood	1.84558	0.160046	8	8	2.55641709035994e-05	0.00205784
Imperialibacter	Irrigation	Drip	-2.37731	0.20585	8	8	2.53457658499014e-05	0.00205784
Paraburkholderia	Irrigation	Drip	-1.03362	0.092282	8	8	3.02371144123323e-05	0.00210843
Longilinea	Irrigation	Flood	3.07703	0.273588	8	8	2.95282335838343e-05	0.00210843
Dyella	Irrigation	Drip	-1.22458	0.111886	8	8	3.45382879457502e-05	0.00229336
Solwaraspora	Irrigation	Flood	2.55548	0.233639	8	8	3.4667108554935e-05	0.00229336
Chlorella	Irrigation	Flood	4.12005	0.379733	8	8	3.63121512215138e-05	0.00234213
Marinagarivorans	Irrigation	Drip	-3.72694	0.347399	8	8	3.87423762002089e-05	0.00243793
Micromonospora	Irrigation	Flood	2.43701	0.231497	8	8	4.31797399479126e-05	0.00259078
Phytophthora	Irrigation	Drip	-2.08318	0.197431	8	8	4.26143233401332e-05	0.00259078
Candidatus.Nitrosocosmicus	Irrigation	Flood	3.10556	0.297578	8	8	4.53833587371553e-05	0.00260812
Dickeya	Irrigation	Drip	-1.64986	0.158156	8	8	4.54905295274064e-05	0.00260812
Frankia	Irrigation	Drip	1.60613	0.154982	8	8	4.72379537041695e-05	0.00264943
Kribbella	Irrigation	Flood	1.49066	0.148925	8	8	5.76070205246547e-05	0.00285819
Pseudorivibacter	Irrigation	Drip	-2.43906	0.243375	8	8	5.72040615576897e-05	0.00285819
Methanoculleus	Irrigation	Flood	4.10384	0.407855	8	8	5.59137674130956e-05	0.00285819
Holophaga	Irrigation	Flood	3.70926	0.368555	8	8	5.58392484554126e-05	0.00285819
Catenuloplanes	Irrigation	Flood	4.32245	0.427493	8	6	5.43798389190879e-05	0.00285819
Acidiferrobacter	Irrigation	Flood	2.68803	0.266626	8	5	5.52943718724252e-05	0.00285819
Kutzneria	Irrigation	Flood	2.13136	0.215302	8	8	6.13560971151195e-05	0.00298677
Kistimonas	Irrigation	Drip	-3.77653	0.382784	8	5	6.25492886364278e-05	0.00298847
Methylocaldum	Irrigation	Flood	3.10237	0.322448	8	8	7.21528165506657e-05	0.00299384
Desulfobulbus	Irrigation	Flood	2.509	0.25782	8	8	6.76254565006856e-05	0.00299384
Actinophytocola	Irrigation	Flood	1.40887	0.14522	8	8	6.88220245981657e-05	0.00299384
Microbispora	Irrigation	Flood	1.6438	0.168051	8	8	6.5683527483269e-05	0.00299384
Actinomarinicola	Irrigation	Flood	0.892162	0.0930012	8	8	7.33688422903956e-05	0.00299384
Virgisporangium	Irrigation	Flood	2.23986	0.23323	8	8	7.29087257325112e-05	0.00299384
Thiohalomonas	Irrigation	Flood	1.9636	0.202197	8	8	6.84327703704275e-05	0.00299384
Candidatus.Methanoperedens	Irrigation	Flood	1.75989	0.183848	8	8	7.42658033134102e-05	0.00299384
Acetivibrio	Irrigation	Flood	4.16854	0.425713	8	8	6.52914128602603e-05	0.00299384
Smithella	Irrigation	Flood	4.01672	0.416013	8	8	7.07221872601536e-05	0.00299384
Dehalobacter	Irrigation	Flood	4.26377	0.449111	8	8	7.78271436744515e-05	0.00308914
Rugosimonospora	Irrigation	Flood	2.68068	0.284204	8	8	8.07522479420539e-05	0.00315668
Bellilinea	Irrigation	Flood	2.7275	0.290633	8	8	8.30965315581071e-05	0.00319984
Thauera	Irrigation	Drip	-1.72355	0.188495	8	8	9.62672985969995e-05	0.00332688
Methyloterricola	Irrigation	Flood	4.21148	0.457052	8	8	9.21673824863291e-05	0.00332688
Nitrolancea	Irrigation	Flood	2.33565	0.258009	8	8	0.00010187	0.00332688
Acrocarpospora	Irrigation	Flood	2.35356	0.257712	8	8	9.69377928456102e-05	0.00332688
Thalassobaculum	Irrigation	Drip	-1.9545	0.214393	8	8	9.79090293677348e-05	0.00332688
Hamadaea	Irrigation	Flood	3.26692	0.359307	8	8	9.93849186691287e-05	0.00332688
Anderseniella	Irrigation	Flood	3.94553	0.435473	8	8	0.000101378	0.00332688
Longispora	Irrigation	Flood	2.43995	0.265879	8	8	9.4316346337159e-05	0.00332688
Methanomassiliicoccus	Irrigation	Flood	4.87882	0.531632	8	5	9.43094892919301e-05	0.00332688
Labilibacter	Irrigation	Flood	3.51083	0.385874	8	5	9.90092066205524e-05	0.00332688
Otagovirus	Irrigation	Drip	-5.05832	0.554633	8	5	9.76840013443775e-05	0.00332688
Sanguibacter	Irrigation	Drip	-1.30739	0.140731	8	4	8.80078634055952e-05	0.00332688
Sedimentisphaera	Irrigation	Flood	3.15068	0.349906	8	5	0.000104985	0.00336784
Oxalobacter	Irrigation	Drip	-1.37018	0.152361	8	4	0.000105735	0.00336784
Thermasporomyces	Irrigation	Flood	3.02225	0.33758	8	8	0.000108445	0.00341205
Geodermatophilus	Irrigation	Flood	1.66376	0.186302	8	8	0.000109975	0.00341851
Variovorax	Irrigation	Drip	-1.84535	0.20709	8	8	0.000111341	0.00341977
Actinoallomurus	Irrigation	Flood	2.8995	0.326255	8	8	0.000113022	0.00343056
Actinomadura	Irrigation	Flood	1.85217	0.210576	8	8	0.000119794	0.0035525
Treponema	Irrigation	Flood	2.63146	0.29908	8	8	0.000119583	0.0035525
Amycolatopsis	Irrigation	Flood	1.34234	0.153428	8	8	0.00012344	0.00361802
Hartmannibacter	Irrigation	Drip	-1.40194	0.160555	8	4	0.000124808	0.00361802
Gemmata	Irrigation	Flood	1.5176	0.175323	8	8	0.000131065	0.00375719
Planosporangium	Irrigation	Flood	2.82672	0.328088	8	8	0.00013454	0.00381442
Pedococcus	Irrigation	Flood	1.46911	0.171496	8	8	0.000138935	0.00385433
Litorilinea	Irrigation	Flood	2.00807	0.234298	8	8	0.000138562	0.00385433
Desulfatitalea	Irrigation	Flood	2.91977	0.342811	8	8	0.000143502	0.00391431
Lentimicrobium	Irrigation	Flood	3.49591	0.410777	8	8	0.000144132	0.00391431
Desulfoprunum	Irrigation	Flood	3.83392	0.451821	8	8	0.000146523	0.0039378
Candidatus.Nitrotoga	Irrigation	Drip	-2.18052	0.257686	8	8	0.000148817	0.00395822
Pigmentiphaga	Irrigation	Drip	-3.30049	0.391014	8	8	0.000150909	0.00397292
Planomonospora	Irrigation	Flood	1.93977	0.232793	8	8	0.000162193	0.00418459
Paramuricea	Irrigation	Drip	-6.57814	0.788547	8	5	0.000161164	0.00418459
Pseudomonas	Irrigation	Drip	-2.26854	0.277459	8	8	0.000180268	0.00419001
Rhodococcus	Irrigation	Flood	1.28614	0.156693	8	8	0.000176407	0.00419001
Candidatus.Desulforudis	Irrigation	Flood	2.78486	0.338883	8	8	0.000175243	0.00419001
Qaidamihabitans	Irrigation	Flood	2.73721	0.329747	8	8	0.000165677	0.00419001
Prolixibacter	Irrigation	Flood	3.06352	0.374685	8	7	0.000180255	0.00419001
Magnetovibrio	Irrigation	Drip	-3.78543	0.461562	8	8	0.000177206	0.00419001
Parachlamydia	Irrigation	Flood	2.50098	0.304656	8	7	0.000176264	0.00419001
Planifilum	Irrigation	Flood	3.73122	0.454731	8	7	0.000176727	0.00419001
Ktedonospora	Irrigation	Flood	1.45934	0.177599	8	4	0.000175329	0.00419001
Scenedesmus	Irrigation	Flood	4.22402	0.508968	8	5	0.000165871	0.00419001
Trichormus	Irrigation	Flood	3.44531	0.418585	8	5	0.000173695	0.00419001
Plantactinospora	Irrigation	Flood	2.44705	0.300048	8	8	0.000182819	0.00421137
Actinopolymorpha	Irrigation	Flood	3.36852	0.414499	8	8	0.000186454	0.0042571
Spirilliplanes	Irrigation	Flood	2.5372	0.313445	8	8	0.000190609	0.00431379
Nocardioides	Irrigation	Flood	1.46108	0.181173	8	8	0.000194586	0.00432523
Variibacter	Irrigation	Flood	1.4475	0.179748	8	8	0.000196144	0.00432523
Ruminococcus	Irrigation	Flood	2.43419	0.301431	8	5	0.00019313	0.00432523
Methanoregula	Irrigation	Flood	5.60005	0.699235	8	8	0.000202224	0.00437138
Sphaerobacter	Irrigation	Flood	2.00255	0.250704	8	8	0.000205206	0.00437138
Chryseotalea	Irrigation	Drip	-2.7987	0.350046	8	8	0.000204137	0.00437138
Zeimonas	Irrigation	Flood	1.62177	0.203044	8	8	0.000205271	0.00437138
Thermobifida	Irrigation	Flood	4.11933	0.516387	8	6	0.000206709	0.00437138
Desulfuromonas	Irrigation	Flood	1.84127	0.23139	8	8	0.000209577	0.00439601
Adhaeribacter	Irrigation	Drip	-2.98876	0.378156	8	8	0.000217624	0.00449477
Rhizorhabdus	Irrigation	Drip	-2.59753	0.329639	8	8	0.000221254	0.00449477
Methyloglobulus	Irrigation	Flood	2.36372	0.299251	8	8	0.000218344	0.00449477
Mangrovimonas	Irrigation	Drip	-4.09534	0.519237	8	5	0.000220124	0.00449477
Actinoplanes	Irrigation	Flood	1.88166	0.239237	8	8	0.000223553	0.00450599
Bythopirellula	Irrigation	Flood	1.19338	0.152993	8	8	0.00023405	0.00468101
Tenggerimyces	Irrigation	Flood	3.3464	0.430612	8	7	0.000238917	0.00474159
Nonomuraea	Irrigation	Flood	1.68152	0.217886	8	8	0.000248266	0.00478004
Desulfobacter	Irrigation	Flood	1.5424	0.199596	8	8	0.000246463	0.00478004
Cyanobium	Irrigation	Drip	-1.4549	0.188422	8	8	0.00024754	0.00478004
Massilibacterium	Irrigation	Flood	1.38052	0.17869	8	4	0.000246782	0.00478004
Microbacter	Irrigation	Flood	4.31165	0.559465	8	8	0.000250169	0.00478101
Dehalogenimonas	Irrigation	Flood	2.51197	0.328322	8	8	0.000260401	0.00483415
Pontibacter	Irrigation	Drip	-2.28337	0.297564	8	8	0.000256198	0.00483415
Desulfosarcina	Irrigation	Flood	1.43148	0.187053	8	8	0.000260048	0.00483415
Azoarcus	Irrigation	Drip	-2.1317	0.278628	8	8	0.000260445	0.00483415
Candidatus.Termititenax	Irrigation	Flood	5.89971	0.773285	8	7	0.000264471	0.00487381
Microbulbifer	Irrigation	Drip	-1.95866	0.261005	8	8	0.000289654	0.00530005
Telmatospirillum	Irrigation	Drip	-1.01568	0.135777	8	8	0.000294752	0.00535535
Brooklawnia	Irrigation	Flood	2.89703	0.390878	8	7	0.0003101	0.00559482
Peribacillus	Irrigation	Flood	2.28204	0.309931	8	8	0.000321467	0.00571989
Desulfospira	Irrigation	Flood	2.27255	0.308311	8	5	0.000319579	0.00571989
Wenzhouxiangella	Irrigation	Drip	-2.31088	0.314286	8	8	0.000323928	0.00572421
Ferrimicrobium	Irrigation	Flood	1.39881	0.191059	8	4	0.000331624	0.00582034
Sulfurifustis	Irrigation	Flood	1.35193	0.185951	8	8	0.000344529	0.0059259
Ralstonia	Irrigation	Drip	-0.850284	0.116896	8	8	0.00034363	0.0059259
Solimonas	Irrigation	Drip	-1.64691	0.226071	8	8	0.000340784	0.0059259
Streptosporangium	Irrigation	Flood	2.25833	0.311356	8	8	0.00034901	0.00595438
Flowerpowervirus	Irrigation	Drip	-4.81262	0.664139	8	8	0.000350801	0.00595438
Gaiella	Irrigation	Flood	0.952134	0.132614	8	8	0.000368939	0.00607596
Usitatibacter	Irrigation	Drip	-1.3422	0.186757	8	8	0.000366948	0.00607596
Mumia	Irrigation	Flood	1.6515	0.229604	8	8	0.000365296	0.00607596
Thelohanellus	Irrigation	Drip	-10.1731	1.41748	8	5	0.000369738	0.00607596
Segetibacter	Irrigation	Flood	0.851103	0.118494	8	8	0.000368124	0.00607596
Desulfomonile	Irrigation	Flood	1.44835	0.202495	8	8	0.000376651	0.00615038
Rhodopirellula	Irrigation	Flood	1.15468	0.161725	8	8	0.000380336	0.00615756
Geomonas	Irrigation	Flood	1.24291	0.17421	8	8	0.000381864	0.00615756
Roseomonas	Irrigation	Flood	1.48329	0.208311	8	8	0.000385964	0.00618501
Paragonimus	Irrigation	Drip	-9.0047	1.26731	8	7	0.000390469	0.00621489
Flavivirga	Irrigation	Drip	-1.42925	0.201357	8	4	0.000392646	0.00621489
Coptotermes	Irrigation	Drip	-9.12986	1.28806	8	8	0.000395675	0.00622465
Actinotalea	Irrigation	Flood	1.62838	0.23183	8	8	0.000415678	0.0064997
Streptomyces	Irrigation	Flood	1.24717	0.177858	8	8	0.000419501	0.00651996
Georgenia	Irrigation	Flood	1.61487	0.231362	8	8	0.000430153	0.00653303
Methanothermobacter	Irrigation	Flood	3.64508	0.520897	8	5	0.000424237	0.00653303
Methanolinea	Irrigation	Flood	4.37293	0.626592	8	6	0.000430471	0.00653303
Alkalilimnicola	Irrigation	Flood	3.97936	0.569721	8	5	0.000428523	0.00653303
Ohtaekwangia	Irrigation	Drip	-1.77578	0.255177	8	8	0.000437181	0.00657362
Ignavibacterium	Irrigation	Flood	1.90407	0.274027	8	8	0.000440789	0.00657362
Planktotalea	Irrigation	Drip	-3.03375	0.436205	8	6	0.000438596	0.00657362
Geofilum	Irrigation	Flood	1.69265	0.245929	8	4	0.000464094	0.00688139
Phytoactinopolyspora	Irrigation	Flood	1.47415	0.215523	8	8	0.000480008	0.00689609
Desulfobacca	Irrigation	Flood	1.69119	0.247361	8	8	0.000481123	0.00689609
Mangrovibacterium	Irrigation	Flood	2.46055	0.359834	8	8	0.000480714	0.00689609
Luteibacter	Irrigation	Drip	-3.33836	0.486485	8	8	0.000471618	0.00689609
Papillibacter	Irrigation	Flood	2.88223	0.420484	8	5	0.000474473	0.00689609
Methylonatrum	Irrigation	Flood	1.48964	0.217045	8	4	0.000471223	0.00689609
Paludibacter	Irrigation	Flood	3.11239	0.456296	8	8	0.00048722	0.00693242
Rhodobium	Irrigation	Flood	2.86213	0.419895	8	5	0.000489031	0.00693242
Pseudoalteromonas	Irrigation	Drip	-1.86085	0.273277	8	8	0.000491728	0.00693256
Candidatus.Moduliflexus	Irrigation	Flood	1.29239	0.190139	8	8	0.000496537	0.00696231
Jiangella	Irrigation	Flood	1.68889	0.249729	8	8	0.000510225	0.00711557
Bordetella	Irrigation	Drip	-0.734636	0.108794	8	8	0.000514446	0.00712084
Allorhizocola	Irrigation	Flood	2.24676	0.332928	8	8	0.000516123	0.00712084
Desulfosporosinus	Irrigation	Flood	3.38227	0.502827	8	8	0.000525272	0.00717037
Candidatus.Methanosuratincola	Irrigation	Flood	1.55043	0.230269	8	4	0.000522503	0.00717037
Candidatus.Anammoximicrobium	Irrigation	Flood	1.45782	0.217152	8	8	0.000530835	0.00720818
Herbaspirillum	Irrigation	Drip	-1.21505	0.181555	8	8	0.000539802	0.00729156
Providencia	Irrigation	Drip	-2.9051	0.435323	8	6	0.000548132	0.00736552
Asanoa	Irrigation	Flood	2.30844	0.346254	8	8	0.00055103	0.0073661
Streptococcus	Irrigation	Drip	-1.36749	0.205861	8	8	0.000561861	0.00737639
Exilibacterium	Irrigation	Drip	-1.91428	0.287844	8	8	0.000558412	0.00737639
Raineyella	Irrigation	Flood	3.73883	0.562902	8	8	0.000562187	0.00737639
Oceanicoccus	Irrigation	Drip	-3.73069	0.561871	8	7	0.000563236	0.00737639
Lautropia	Irrigation	Flood	1.212	0.183998	8	8	0.00058786	0.0076215
Pseudomarimonas	Irrigation	Drip	-3.86603	0.586483	8	8	0.000585532	0.0076215
Methanobrevibacter	Irrigation	Flood	3.71766	0.564925	8	7	0.000590838	0.00762181
Knoellia	Irrigation	Flood	1.60611	0.245395	8	8	0.000608347	0.00780864
Reticulibacter	Irrigation	Flood	4.4703	0.684146	8	8	0.00061379	0.00783949
Urbifossiella	Irrigation	Flood	0.750627	0.11599	8	8	0.000646241	0.00810117
Blastococcus	Irrigation	Flood	1.58352	0.244156	8	8	0.000638703	0.00810117
Humibacillus	Irrigation	Flood	1.67831	0.259385	8	8	0.000646838	0.00810117
Agaricicola	Irrigation	Flood	3.02425	0.467127	8	8	0.000644814	0.00810117
Catelliglobosispora	Irrigation	Flood	1.95414	0.302769	8	5	0.000655515	0.00817018
Polypterus	Irrigation	Drip	-10.0954	1.57572	8	8	0.00068178	0.0084567
Dehalococcoides	Irrigation	Flood	2.03059	0.317966	8	8	0.000693608	0.00856224
Kamptonema	Irrigation	Drip	-3.883	0.609684	8	5	0.0007037	0.00864546
Methylocystis	Irrigation	Flood	1.49924	0.236356	8	8	0.000719023	0.00879185
Halomonas	Irrigation	Drip	-0.899764	0.142089	8	8	0.000725531	0.00882958
Chromohalobacter	Irrigation	Flood	3.53935	0.559836	8	7	0.000731805	0.00886412
Aromatoleum	Irrigation	Drip	-1.75719	0.279946	8	8	0.000760244	0.00898091
Hymenobacter	Irrigation	Drip	-1.06878	0.170338	8	8	0.000761799	0.00898091
Syntrophorhabdus	Irrigation	Flood	2.49364	0.396576	8	8	0.000753184	0.00898091
Acidimangrovimonas	Irrigation	Flood	2.51332	0.400616	8	8	0.000762333	0.00898091
Desulfogranum	Irrigation	Flood	3.4966	0.555579	8	8	0.000749579	0.00898091
Oceanidesulfovibrio	Irrigation	Flood	1.9843	0.316021	8	5	0.000758886	0.00898091
Miltoncostaea	Irrigation	Flood	1.48793	0.237539	8	8	0.000768611	0.00901371
Panacibacter	Irrigation	Drip	-1.57325	0.252175	8	8	0.000785209	0.00916669
Wautersiella	Irrigation	Drip	-2.56825	0.413414	8	8	0.000803058	0.00933283
Alloprevotella	Irrigation	Flood	3.69275	0.600798	8	6	0.000849609	0.00982955
Desulfocurvibacter	Irrigation	Flood	2.39549	0.391547	8	8	0.000870608	0.00997843
Filomicrobium	Irrigation	Flood	1.3479	0.220215	8	8	0.000868513	0.00997843
Pectobacterium	Irrigation	Drip	-1.58166	0.25872	8	8	0.00087408	0.00997843
Haematococcus	Irrigation	Flood	1.62657	0.266404	8	4	0.000879957	0.0100013
Frigoriglobus	Irrigation	Flood	1.0166	0.166726	8	8	0.000886227	0.0100284
Thermogemmata	Irrigation	Flood	3.32146	0.54594	8	5	0.000896619	0.0101016
Amaricoccus	Irrigation	Flood	0.461854	0.0766383	8	8	0.000942553	0.0104847
Ciceribacter	Irrigation	Flood	2.3768	0.394419	8	8	0.000942813	0.0104847
Pokkenvirus	Irrigation	Drip	-3.65775	0.606973	8	7	0.000942707	0.0104847
Catellatospora	Irrigation	Flood	1.92807	0.320762	8	8	0.000955402	0.0105339
Serratia	Irrigation	Drip	-0.574922	0.095639	8	8	0.000954997	0.0105339
Maritimibacter	Irrigation	Drip	-2.73887	0.456589	8	7	0.000965765	0.0106029
Trypanosoma	Irrigation	Drip	-2.22778	0.371766	8	5	0.000970949	0.0106146
Haloactinopolyspora	Irrigation	Flood	1.43008	0.239025	8	8	0.000979022	0.0106577
Nesterenkonia	Irrigation	Flood	2.42466	0.406455	8	5	0.000994256	0.0107781
Maribellus	Irrigation	Flood	3.12297	0.524427	8	8	0.00100335	0.0108311
Methylococcus	Irrigation	Flood	1.80499	0.305197	8	8	0.00104012	0.0111349
Pilimelia	Irrigation	Flood	1.99011	0.336308	8	4	0.00103707	0.0111349
Desulfofundulus	Irrigation	Flood	4.8278	0.818288	8	6	0.00105337	0.011184
Xuquatrovirus	Irrigation	Flood	1.62648	0.275537	8	4	0.0010505	0.011184
Branchiostoma	Irrigation	Drip	-7.52593	1.2767	8	8	0.0010581	0.0111881
Fibrobacter	Irrigation	Flood	2.63191	0.447207	8	8	0.00106716	0.0112221
Abyssibacter	Irrigation	Drip	-3.27738	0.557169	8	5	0.00107002	0.0112221
Coccomyxa	Irrigation	Flood	6.078	1.0354	8	7	0.00108149	0.0112965
Mercenaria	Irrigation	Drip	-6.25366	1.06671	8	5	0.00108885	0.0113275
Desulforhabdus	Irrigation	Flood	1.96258	0.336008	8	8	0.00111012	0.0115008
Calidithermus	Irrigation	Flood	2.62254	0.449332	8	7	0.00111442	0.0115008
Sporolactobacillus	Irrigation	Drip	-1.40194	0.240641	8	4	0.00112511	0.0115649
Caldinitratiruptor	Irrigation	Flood	2.15542	0.371686	8	8	0.00115244	0.0117719
Arachnia	Irrigation	Flood	1.50104	0.258926	8	4	0.00115438	0.0117719
Actibacterium	Irrigation	Drip	-3.30451	0.570825	8	5	0.00116287	0.0118118
Dreissena	Irrigation	Drip	-6.81378	1.17863	8	7	0.00117115	0.0118493
Hirudo	Irrigation	Drip	-7.47111	1.30755	8	5	0.00124452	0.0125424
Arthrobacter	Irrigation	Flood	0.917835	0.160916	8	8	0.00125585	0.0126074
Rivularia	Irrigation	Flood	2.55654	0.449381	8	5	0.00127285	0.0127285
Algoriella	Irrigation	Drip	-1.76425	0.311322	8	4	0.0012987	0.0129369
Mesotoga	Irrigation	Flood	2.75012	0.485763	8	6	0.00130525	0.0129521
Cyclobacterium	Irrigation	Drip	-1.44568	0.255932	8	8	0.00132054	0.0130537
Leptolinea	Irrigation	Flood	3.35963	0.596401	8	8	0.00133944	0.0131851
Pimelobacter	Irrigation	Flood	2.48332	0.441134	8	8	0.00134407	0.0131851
Klebsiella	Irrigation	Drip	-1.07056	0.192	8	8	0.00141197	0.0136169
Janthinobacterium	Irrigation	Drip	-1.1791	0.211408	8	8	0.00140998	0.0136169
Reinekea	Irrigation	Drip	-2.58686	0.462978	8	5	0.00139694	0.0136169
Filobacillus	Irrigation	Drip	-3.90479	0.700547	8	7	0.00141447	0.0136169
Lascolabacillus	Irrigation	Flood	3.06964	0.550124	8	5	0.00140666	0.0136169
Folsomia	Irrigation	Drip	-4.66702	0.839858	8	6	0.00143687	0.0137811
Neorhizobium	Irrigation	Flood	1.19727	0.215963	8	8	0.00145438	0.0138974
Guillardia	Irrigation	Drip	-4.07435	0.735654	8	8	0.00146172	0.013916
Lacunisphaera	Irrigation	Drip	-1.78216	0.322481	8	8	0.00147811	0.0140203
Aquimonas	Irrigation	Drip	-4.68445	0.848983	8	8	0.00149008	0.0140307
Gilvibacter	Irrigation	Drip	-3.0638	0.554945	8	5	0.00148567	0.0140307
Allochromatium	Irrigation	Flood	1.82326	0.330698	8	4	0.00149611	0.0140363
Croceibacterium	Irrigation	Drip	-1.19878	0.218012	8	8	0.00151675	0.0141599
Thermopolyspora	Irrigation	Flood	3.46746	0.630884	8	8	0.00152026	0.0141599
Chromobacterium	Irrigation	Drip	-1.40364	0.25579	8	8	0.00153267	0.0142087
Proteiniphilum	Irrigation	Flood	3.15897	0.57595	8	7	0.00153652	0.0142087
Octopus	Irrigation	Drip	-9.32298	1.70175	8	7	0.00154564	0.014242
Oleiharenicola	Irrigation	Drip	-1.88693	0.344837	8	8	0.00155507	0.0142779
Flavipsychrobacter	Irrigation	Drip	-2.1531	0.394706	8	8	0.00158004	0.0144557
Mobilicoccus	Irrigation	Flood	3.51901	0.647921	8	7	0.00161562	0.014729
Breznakiella	Irrigation	Flood	2.18545	0.4029	8	4	0.00162622	0.0147734
Geobacter	Irrigation	Flood	2.41566	0.447282	8	8	0.0016627	0.0150364
Vallicoccus	Irrigation	Drip	-1.72343	0.319264	8	4	0.00166683	0.0150364
Thermocrispum	Irrigation	Flood	3.21643	0.596691	8	8	0.00167898	0.0150576
Spongiibacter	Irrigation	Drip	-1.91032	0.354467	8	8	0.00168085	0.0150576
Chelativorans	Irrigation	Flood	1.28694	0.240555	8	8	0.0017448	0.0155324
Rubripirellula	Irrigation	Flood	1.56288	0.292168	8	8	0.00174589	0.0155324
Polymorphospora	Irrigation	Flood	3.14236	0.589134	8	8	0.0017716	0.015707
Reyranella	Irrigation	Drip	-1.41515	0.265559	8	8	0.00177994	0.0157269
Pelagibius	Irrigation	Drip	-1.10358	0.207701	8	8	0.00180667	0.0158619
Thermocatellispora	Irrigation	Flood	2.00468	0.377329	8	5	0.00180752	0.0158619
Nymphon	Irrigation	Drip	-6.20835	1.16971	8	6	0.00181659	0.0158874
Nitrosovibrio	Irrigation	Drip	-3.43826	0.649587	8	5	0.00184215	0.0160565
Limnoglobus	Irrigation	Flood	1.68407	0.318556	8	8	0.00185349	0.0160798
Xenorhabdus	Irrigation	Flood	3.06396	0.579808	8	7	0.00185728	0.0160798
Desulfofustis	Irrigation	Flood	1.86471	0.353206	8	8	0.00186633	0.0161041
Cellulomonas	Irrigation	Flood	1.10663	0.210304	8	8	0.00189767	0.0162658
Asticcacaulis	Irrigation	Drip	-1.36668	0.259613	8	8	0.00189361	0.0162658
Desulfoluna	Irrigation	Flood	1.91592	0.365194	8	4	0.00192662	0.0164592
Azospirillum	Irrigation	Drip	-0.509779	0.0980581	8	8	0.00201729	0.0169532
Rariglobus	Irrigation	Drip	-1.45802	0.280189	8	8	0.0020076	0.0169532
Ureibacillus	Irrigation	Flood	2.64713	0.508959	8	8	0.00201277	0.0169532
Fulvimonas	Irrigation	Drip	-3.95587	0.75969	8	8	0.00200079	0.0169532
Faecalibaculum	Irrigation	Flood	2.74117	0.526592	8	5	0.00200415	0.0169532
Desulfovibrio	Irrigation	Flood	1.5809	0.305094	8	8	0.00205099	0.0171804
Candidatus.Manganitrophus	Irrigation	Drip	-1.62325	0.313535	8	8	0.00205984	0.0171986
Candidatus.Accumulibacter	Irrigation	Drip	-0.791543	0.153106	8	8	0.0020746	0.0172661
Acinetobacter	Irrigation	Drip	-1.27076	0.246559	8	8	0.00210709	0.017424
Lachnotalea	Irrigation	Flood	1.62648	0.315574	8	4	0.00210692	0.017424
Kochitakasuvirus	Irrigation	Drip	-2.90802	0.565244	8	5	0.0021262	0.0175259
Conexibacter	Irrigation	Flood	1.35089	0.263361	8	8	0.0021582	0.017733
Herminiimonas	Irrigation	Drip	-2.3779	0.465514	8	8	0.00220375	0.0180497
Helobdella	Irrigation	Drip	-8.08441	1.58646	8	8	0.00223044	0.0182106
Agromyces	Irrigation	Flood	1.07561	0.211407	8	8	0.00224808	0.0182392
Polaromonas	Irrigation	Drip	-1.16418	0.228727	8	8	0.00224376	0.0182392
Desertifilum	Irrigation	Flood	1.95039	0.384485	8	5	0.00228181	0.0184547
Desulfococcus	Irrigation	Flood	1.84209	0.365239	8	8	0.00234866	0.0189361
Methylotuvimicrobium	Irrigation	Flood	3.82563	0.759015	8	8	0.00235626	0.0189381
Ornithinimicrobium	Irrigation	Flood	1.55451	0.308962	8	8	0.002377	0.0190455
Roseibium	Irrigation	Drip	-2.70715	0.53954	8	7	0.00240999	0.0192501
Vibrio	Irrigation	Drip	-1.07013	0.213557	8	8	0.00242568	0.0192547
Acidothermus	Irrigation	Flood	1.82907	0.365232	8	8	0.002433	0.0192547
Microlunatus	Irrigation	Flood	1.40256	0.280237	8	8	0.00244042	0.0192547
Natranaerovirga	Irrigation	Flood	2.14632	0.428574	8	4	0.00243277	0.0192547
Marinicaulis	Irrigation	Drip	-1.34597	0.269469	8	8	0.0024648	0.0193878
Simkania	Irrigation	Drip	-4.1585	0.833497	8	7	0.00247884	0.0194389
Sulfuriroseicoccus	Irrigation	Drip	-2.22314	0.447997	8	4	0.00254614	0.0199062
Roseospira	Irrigation	Drip	-1.46533	0.296244	8	4	0.00258737	0.0201674
Crocinitomix	Irrigation	Drip	-4.66767	0.944531	8	6	0.00259925	0.020199
Sinomonas	Irrigation	Flood	3.35395	0.682752	8	8	0.00267722	0.0207424
Desulfarculus	Irrigation	Flood	2.20574	0.450839	8	8	0.00273144	0.0210991
Actinocatenispora	Irrigation	Flood	2.24186	0.459032	8	8	0.00275539	0.0211574
Oppiella	Irrigation	Drip	-2.12877	0.435861	8	4	0.00275493	0.0211574
Noviherbaspirillum	Irrigation	Flood	1.63533	0.335983	8	8	0.00280204	0.0213855
Xenophilus	Irrigation	Drip	-2.46458	0.507436	8	8	0.00283166	0.0213855
Pseudanabaena	Irrigation	Flood	1.20118	0.246674	8	8	0.00279578	0.0213855
Desulforhopalus	Irrigation	Flood	2.87843	0.592515	8	7	0.00282865	0.0213855
Candidatus.Cloacimonas	Irrigation	Flood	4.10506	0.845388	8	7	0.00283482	0.0213855
Flexilinea	Irrigation	Flood	3.42721	0.705441	8	6	0.00282784	0.0213855
Rhodocyclus	Irrigation	Drip	-1.23144	0.2544	8	8	0.00287914	0.0216565
Candidatus.Thiosymbion	Irrigation	Drip	-1.25256	0.258931	8	8	0.00288836	0.0216627
Microvirga	Irrigation	Flood	0.892525	0.185565	8	8	0.00297092	0.0221531
Carbonactinospora	Irrigation	Flood	2.71687	0.564719	8	8	0.00296718	0.0221531
Sphingobium	Irrigation	Drip	-0.618758	0.128891	8	8	0.00299882	0.0222967
Chamaesiphon	Irrigation	Flood	3.10295	0.647801	8	8	0.00303169	0.0224423
Blastopirellula	Irrigation	Flood	1.55338	0.324387	8	8	0.0030358	0.0224423
Caldovatus	Irrigation	Flood	2.18726	0.458558	8	8	0.00309481	0.0226836
Geoalkalibacter	Irrigation	Flood	2.00847	0.420636	8	8	0.00307905	0.0226836
Aphanizomenon	Irrigation	Flood	2.43477	0.51033	8	5	0.00309134	0.0226836
Methylobacter	Irrigation	Flood	2.63461	0.554439	8	8	0.00315268	0.0227014
Ornatilinea	Irrigation	Flood	1.92503	0.404594	8	8	0.00313308	0.0227014
Alteromonas	Irrigation	Drip	-1.77636	0.37334	8	8	0.00313275	0.0227014
Catalinimonas	Irrigation	Drip	-1.34315	0.282771	8	8	0.00315884	0.0227014
Kiritimatiella	Irrigation	Drip	-3.70433	0.778544	8	5	0.00313274	0.0227014
Lutimonas	Irrigation	Flood	2.42211	0.509529	8	6	0.00314695	0.0227014
Malus	Irrigation	Flood	1.81073	0.380357	8	4	0.00312449	0.0227014
Kosmotoga	Irrigation	Drip	-1.67686	0.353836	8	4	0.00319445	0.0228301
Dendrosporobacter	Irrigation	Flood	2.95328	0.623091	8	5	0.00319231	0.0228301
Syntrophobacter	Irrigation	Flood	2.29228	0.484724	8	8	0.0032277	0.0228864
Anoxybacillus	Irrigation	Drip	-2.17013	0.458679	8	7	0.00322032	0.0228864
Metallibacterium	Irrigation	Drip	-1.85225	0.391706	8	7	0.00322893	0.0228864
Thiospirochaeta	Irrigation	Flood	1.6151	0.341752	8	5	0.00323811	0.0228885
Trebonia	Irrigation	Flood	2.33864	0.497676	8	8	0.00332916	0.0234126
Luteimicrobium	Irrigation	Flood	1.83401	0.390317	8	4	0.00333039	0.0234126
Stagnimonas	Irrigation	Drip	-3.4601	0.737332	8	5	0.00335135	0.0234959
Nitrococcus	Irrigation	Drip	-1.26995	0.271171	8	8	0.00338466	0.0236651
Pleurocapsa	Irrigation	Flood	1.95016	0.417732	8	8	0.00343693	0.0239382
Methanothermus	Irrigation	Flood	1.89611	0.406283	8	4	0.00344228	0.0239382
Pelodiscus	Irrigation	Drip	-2.69472	0.577863	8	4	0.00345562	0.0239664
Steroidobacter	Irrigation	Flood	0.838047	0.180226	8	8	0.00350379	0.0241061
Perlucidibaca	Irrigation	Drip	-4.06747	0.873794	8	8	0.00348564	0.0241061
Fimbriimonas	Irrigation	Drip	-3.49953	0.752522	8	8	0.00350222	0.0241061
Eisenia	Irrigation	Drip	-6.73045	1.45004	8	8	0.00353472	0.0242542
Candidatus.Nephrothrix	Irrigation	Drip	-7.82999	1.68807	8	8	0.00354633	0.0242693
Richelia	Irrigation	Drip	-3.52564	0.762117	8	8	0.00359227	0.024395
Sandaracinobacteroides	Irrigation	Drip	-3.81395	0.824476	8	5	0.00359307	0.024395
Vespertiliibacter	Irrigation	Drip	-2.14115	0.46272	8	4	0.00358781	0.024395
Apostichopus	Irrigation	Drip	-3.90469	0.845438	8	7	0.00362088	0.0245194
Fodinicola	Irrigation	Flood	2.12348	0.460149	8	6	0.00363525	0.0245522
Lamellibrachia	Irrigation	Drip	-7.96597	1.73017	8	7	0.00367601	0.0247626
Deinobacterium	Irrigation	Flood	1.58809	0.3453	8	4	0.00369523	0.0247628
Lobosphaera	Irrigation	Flood	2.17452	0.472751	8	4	0.00369307	0.0247628
Aestuariibacter	Irrigation	Drip	-1.186	0.258559	8	8	0.00374306	0.0250184
Aquabacterium	Irrigation	Drip	-1.24773	0.272642	8	8	0.00378476	0.025057
Sneathiella	Irrigation	Drip	-2.22843	0.486571	8	8	0.00377108	0.025057
Mitsuokella	Irrigation	Drip	-1.99578	0.435499	8	4	0.00375965	0.025057
Lipingzhangella	Irrigation	Flood	2.46153	0.537959	8	4	0.00378769	0.025057
Inquilinus	Irrigation	Drip	-0.720838	0.158102	8	8	0.00385368	0.0253127
Salinispora	Irrigation	Flood	2.28665	0.50212	8	8	0.0038754	0.0253127
Candidatus.Methanomethylicus	Irrigation	Flood	1.78425	0.391008	8	5	0.00383788	0.0253127
Phacus	Irrigation	Flood	1.68378	0.369461	8	4	0.00386159	0.0253127
Edwardsiella	Irrigation	Drip	-2.3475	0.515219	8	4	0.00386598	0.0253127
Rhodovulum	Irrigation	Flood	0.815822	0.179386	8	8	0.00390068	0.0254094
Terracoccus	Irrigation	Flood	1.88816	0.415616	8	7	0.00392058	0.0254094
Arhodomonas	Irrigation	Drip	-2.11002	0.464573	8	6	0.0039256	0.0254094
Syncephalis	Irrigation	Flood	1.88414	0.414928	8	6	0.00392959	0.0254094
Isoptericola	Irrigation	Flood	1.29031	0.284442	8	8	0.00394868	0.025469
Marinimicrobium	Irrigation	Drip	-3.00908	0.665116	8	7	0.00399994	0.0257353
Nitrospina	Irrigation	Flood	1.29109	0.286502	8	8	0.00407603	0.0261596
Pomacea	Irrigation	Drip	-6.68336	1.48524	8	5	0.00410456	0.0262773
Acidovorax	Irrigation	Drip	-0.899129	0.200144	8	8	0.0041372	0.026383
Marispirochaeta	Irrigation	Flood	1.96288	0.437027	8	8	0.00414152	0.026383
Elioraea	Irrigation	Drip	-1.26232	0.281236	8	8	0.00415472	0.0264019
Caldilinea	Irrigation	Flood	0.673284	0.150419	8	8	0.00421011	0.0266228
Chara	Irrigation	Flood	2.71647	0.606722	8	5	0.00420452	0.0266228
Closterium	Irrigation	Flood	3.29326	0.736511	8	8	0.00423094	0.0266891
Persicimonas	Irrigation	Drip	-4.38963	0.984466	8	7	0.00428811	0.0269837
Anseongella	Irrigation	Flood	3.1375	0.705362	8	7	0.00433812	0.027232
Tuwongella	Irrigation	Flood	1.51563	0.341501	8	8	0.00438453	0.0274565
Dehalobacterium	Irrigation	Flood	2.87132	0.647319	8	4	0.00439603	0.0274619
Jatrophihabitans	Irrigation	Flood	1.29359	0.291831	8	8	0.0044104	0.0274851
Thermoclostridium	Irrigation	Flood	1.68629	0.380722	8	4	0.00442695	0.0275218
Thiocapsa	Irrigation	Flood	2.87008	0.649938	8	8	0.00449056	0.0278501
Ruminiclostridium	Irrigation	Flood	5.30186	1.20296	8	6	0.00453231	0.0279745
Desulfoglaeba	Irrigation	Flood	2.41321	0.547493	8	7	0.0045304	0.0279745
Saccharomonospora	Irrigation	Flood	1.3773	0.315861	8	8	0.00476806	0.0292895
Paucibacter	Irrigation	Drip	-1.01957	0.233819	8	8	0.00476787	0.0292895
Bosea	Irrigation	Flood	0.624207	0.143339	8	8	0.00479775	0.0294019
Bombina	Irrigation	Drip	-2.72127	0.626006	8	4	0.00483811	0.029579
Piscinibacter	Irrigation	Drip	-0.906071	0.208921	8	8	0.00489176	0.0297231
Scopulariopsis	Irrigation	Flood	2.72485	0.628057	8	4	0.00488305	0.0297231
Candidatus.Nitrosymbiomonas	Irrigation	Flood	2.08162	0.480071	8	7	0.00489625	0.0297231
Candidatus.Pelagibacter	Irrigation	Drip	-4.01446	0.927505	8	8	0.00493819	0.0299074
Aldersonia	Irrigation	Flood	1.39601	0.322957	8	8	0.0049686	0.0300211
Planctomyces	Irrigation	Flood	0.624679	0.145039	8	8	0.00505409	0.0304662
Rhodoplanes	Irrigation	Drip	-0.868196	0.201898	8	8	0.00509181	0.0304799
Pseudogulbenkiania	Irrigation	Drip	-2.79179	0.648775	8	8	0.00507519	0.0304799
Allocoleopsis	Irrigation	Drip	-1.99387	0.463649	8	4	0.00509067	0.0304799
Rhodomicrobium	Irrigation	Flood	1.38782	0.32323	8	8	0.00512854	0.0304836
Ligilactobacillus	Irrigation	Flood	2.51087	0.585062	8	8	0.00513967	0.0304836
Microvirus	Irrigation	Drip	-2.88971	0.673032	8	4	0.00512877	0.0304836
Tetradesmus	Irrigation	Flood	2.98012	0.693722	8	4	0.005116	0.0304836
Pelomonas	Irrigation	Drip	-1.10883	0.258501	8	8	0.00515185	0.0304857
Limihaloglobus	Irrigation	Flood	2.51813	0.588485	8	4	0.00521129	0.0307669
Salinivirga	Irrigation	Flood	3.9363	0.920434	8	6	0.00522527	0.030779
Clarias	Irrigation	Drip	-2.93625	0.687056	8	4	0.00524192	0.0308067
Tepidicella	Irrigation	Drip	-1.64806	0.387133	8	8	0.0053383	0.0311602
Microcaecilia	Irrigation	Drip	-5.92087	1.39081	8	7	0.00533797	0.0311602
Rehaibacterium	Irrigation	Drip	-2.20994	0.518704	8	8	0.00531827	0.0311602
Escherichia	Irrigation	Drip	-0.538901	0.127201	8	8	0.00546019	0.0317998
Rhodovarius	Irrigation	Flood	2.28433	0.539763	8	4	0.00548745	0.0318149
Odontomachus	Irrigation	Drip	-3.36204	0.794332	8	4	0.00548471	0.0318149
Xanthomonas	Irrigation	Drip	-0.547925	0.129915	8	8	0.00557625	0.0322259
Ferrovum	Irrigation	Flood	1.30634	0.309822	8	8	0.00558332	0.0322259
Flavihumibacter	Irrigation	Flood	1.55661	0.370348	8	8	0.00566622	0.0326314
Iamia	Irrigation	Flood	0.710077	0.169598	8	8	0.0057696	0.0331527
Dyadobacter	Irrigation	Drip	-1.10511	0.264488	8	8	0.00582455	0.0333201
Calisoga	Irrigation	Drip	-2.38057	0.569542	8	4	0.00581476	0.0333201
Thalassococcus	Irrigation	Drip	-3.06561	0.734412	8	7	0.00585086	0.0333965
Sulfurimonas	Irrigation	Flood	3.31222	0.795118	8	7	0.0059068	0.0335673
Synaphobranchus	Irrigation	Drip	-3.87863	0.931065	8	6	0.00590613	0.0335673
Akkermansia	Irrigation	Drip	-1.91637	0.460409	8	8	0.00592906	0.0336197
Aequorivita	Irrigation	Flood	2.85012	0.685718	8	4	0.0059683	0.033768
Sunxiuqinia	Irrigation	Flood	3.59886	0.867074	8	8	0.00600718	0.0338396
Kibdelosporangium	Irrigation	Flood	3.46147	0.83385	8	8	0.00600308	0.0338396
Solibacillus	Irrigation	Flood	1.9072	0.46004	8	4	0.0060398	0.0339492
Brevibacterium	Irrigation	Flood	1.13349	0.273617	8	8	0.0060609	0.0339938
Botryobacter	Irrigation	Drip	-1.08594	0.262281	8	8	0.00607623	0.0340058
Candidatus.Nitrosopelagicus	Irrigation	Drip	-3.44191	0.833353	8	8	0.00614571	0.0343202
Diploptera	Irrigation	Drip	-3.68032	0.893666	8	4	0.00622858	0.0347079
Altererythrobacter	Irrigation	Drip	-0.981464	0.238716	8	8	0.00627629	0.0348518
Thermoanaerobacter	Irrigation	Flood	3.6267	0.88308	8	4	0.00630844	0.0348518
Inmirania	Irrigation	Flood	3.67164	0.89388	8	4	0.00630383	0.0348518
Plutella	Irrigation	Drip	-2.26084	0.550385	8	4	0.00630229	0.0348518
Thalassophryne	Irrigation	Drip	-3.48992	0.850671	8	4	0.00633916	0.0349467
Maribacter	Irrigation	Drip	-3.46994	0.847073	8	8	0.00638319	0.0351144
Endomicrobium	Irrigation	Drip	-2.57057	0.628472	8	5	0.00642785	0.0352099
Malonomonas	Irrigation	Flood	2.27799	0.556816	8	4	0.00642133	0.0352099
Flammeovirga	Irrigation	Flood	2.66463	0.652634	8	4	0.00648098	0.0353508
Micromonas	Irrigation	Flood	2.66463	0.652634	8	4	0.00648098	0.0353508
Maioricimonas	Irrigation	Drip	-1.34092	0.328804	8	8	0.0065155	0.0354641
Wolbachia	Irrigation	Drip	-3.63625	0.892336	8	8	0.00653897	0.0355169
Marmoricola	Irrigation	Flood	1.24995	0.307221	8	8	0.00658655	0.0356239
Hydrocarboniphaga	Irrigation	Drip	-1.47091	0.361694	8	8	0.00660008	0.0356239
Anastrepha	Irrigation	Drip	-3.30846	0.812883	8	4	0.0065756	0.0356239
Paenibacillus	Irrigation	Flood	0.423302	0.104268	8	8	0.00665243	0.0356825
Sphaerospermopsis	Irrigation	Flood	1.3707	0.337559	8	8	0.0066458	0.0356825
Lignipirellula	Irrigation	Flood	0.934587	0.230056	8	8	0.00663218	0.0356825
Mesorhabditis	Irrigation	Drip	-3.5657	0.87972	8	4	0.00670167	0.0358607
Botryococcus	Irrigation	Flood	1.83678	0.45334	8	4	0.00671346	0.0358607
Astrephomene	Irrigation	Flood	1.69452	0.418674	8	4	0.00674628	0.0359616
Geosiphon	Irrigation	Flood	3.54551	0.877013	8	7	0.00678181	0.0360765
Odoribacter	Irrigation	Flood	2.2349	0.554129	8	4	0.00685552	0.0363935
Phytohabitans	Irrigation	Flood	1.605	0.399554	8	8	0.00698281	0.0369385
Desulfopila	Irrigation	Flood	2.26475	0.564026	8	8	0.00699589	0.0369385
Thermobispora	Irrigation	Flood	1.87976	0.468433	8	4	0.00701545	0.0369385
Mesenchytraeus	Irrigation	Drip	-3.36341	0.837871	8	4	0.00700461	0.0369385
Novosphingobium	Irrigation	Drip	-0.483302	0.120626	8	8	0.00706568	0.0371272
Microbacterium	Irrigation	Flood	0.756832	0.189209	8	8	0.0071191	0.0371455
Thalassospira	Irrigation	Drip	-0.532854	0.133274	8	8	0.00713367	0.0371455
Mayamaea	Irrigation	Drip	-2.20738	0.552122	8	8	0.00713525	0.0371455
Candidatus.Iainarchaeum	Irrigation	Flood	2.96572	0.741936	8	6	0.00714115	0.0371455
Cerasicoccus	Irrigation	Flood	2.14498	0.535851	8	4	0.00709512	0.0371455
Xylophilus	Irrigation	Drip	-1.46915	0.368439	8	8	0.00722126	0.0374153
Allonocardiopsis	Irrigation	Flood	2.20547	0.553111	8	7	0.00722202	0.0374153
Kocuria	Irrigation	Flood	2.2642	0.568637	8	8	0.00726828	0.0375795
Nibricoccus	Irrigation	Drip	-1.54808	0.390057	8	8	0.00737667	0.0380172
Hyalella	Irrigation	Drip	-3.6106	0.909891	8	4	0.0073824	0.0380172
Nematostella	Irrigation	Drip	-6.42208	1.62131	8	8	0.00744282	0.0380884
Spiribacter	Irrigation	Drip	-4.33371	1.09449	8	5	0.00745529	0.0380884
Armadillidium	Irrigation	Drip	-4.0221	1.01556	8	4	0.00744787	0.0380884
Pseudolysobacter	Irrigation	Drip	-1.11266	0.280891	8	8	0.00744177	0.0380884
Podarcis	Irrigation	Drip	-4.09107	1.03462	8	4	0.00750173	0.0382499
Melioribacter	Irrigation	Flood	2.1338	0.541258	8	8	0.00760458	0.0385474
Frigoribacterium	Irrigation	Flood	1.96406	0.498207	8	8	0.0076049	0.0385474
Merluccius	Irrigation	Drip	-3.94578	1.00076	8	4	0.00760042	0.0385474
Couchioplanes	Irrigation	Flood	2.33819	0.597559	8	8	0.00786605	0.0397384
Desulfotomaculum	Irrigation	Flood	1.27818	0.326701	8	8	0.00787067	0.0397384
Phycisphaera	Irrigation	Drip	-1.91602	0.49102	8	8	0.00796448	0.0401335
